# Endogenous retroviruses mediate transcriptional rewiring in response to oncogenic signaling in colorectal cancer

**DOI:** 10.1101/2021.10.28.466196

**Authors:** Atma Ivancevic, David M. Simpson, Olivia M. Joyner, Stacey M. Bagby, Lily L. Nguyen, Ben G. Bitler, Todd M. Pitts, Edward B. Chuong

## Abstract

Cancer cells exhibit rewired transcriptional regulatory networks that promote tumor growth and survival. However, the mechanisms underlying the formation of these pathological networks remain poorly understood. Through a pan-cancer epigenomic analysis, we found that primate-specific endogenous retroviruses (ERVs) are a rich source of enhancers displaying cancer-specific activity. In colorectal cancer and other epithelial tumors, oncogenic AP1/MAPK signaling drives the activation of enhancers derived from the primate-specific ERV family LTR10. Functional studies in colorectal cancer cells revealed that LTR10 elements regulate tumor-specific expression of multiple genes associated with tumorigenesis, such as *ATG12* and *XRCC4*. Within the human population, individual LTR10 elements exhibit germline and somatic structural variation resulting from a highly mutable internal tandem repeat region, which affects AP1 binding activity. Our findings reveal that ERV-derived enhancers contribute to transcriptional dysregulation in response to oncogenic signaling and shape the evolution of cancer-specific regulatory networks.
