## Supplementary Table 6 for "Endogenous retroviruses mediate transcriptional rewiring in response to oncogenic signaling in colorectal cancer"

### Sheet: Legend
Supp Table 6: Wilcoxon rank-sum test results for FOSL1, LTR10A and LTR10F in tumor vs normal epithelia. Single cell RNA-seq samples from 36 colorectal cancer patients obtained from Pelka et al (2021).

### Sheet: Tumor vs Normal Epithelia
													Tumor epithelia vs normal epithelia																			Notes
Tumor Stage	Tissue Site	Histologic Grade	Histologic Type	Node Status	Tumor Size (cm)	Size Quantile	Sex	Age	Survival Status	MMR-IHC	MMR Status	Patient ID	Gene/TE	Score	Log Fold Change	Adj Pval	Mean Expression N Epithelia	Mean Expression T Epithelia	Gene/TE	Score	Log Fold Change	Adj Pval	Mean Expression N Epithelia	Mean Expression T Epithelia	Gene/TE	Score	Log Fold Change	Adj Pval	Mean Expression N Epithelia	Mean Expression T Epithelia	LTR10 signficiantly enriched?	Require FOSL1, LTR10A and LTR10F to all be significantly enriched in tumor-specific epithelia to be classified "enriched". Sorted by highest LTR10A score.
3	RIGHT colon (transverse)	Low Grade (Moderately differentiated)	Adenocarcinoma	Npos	8.2	4	M	62	Alive	MSS	MMRp	C107	FOSL1	12.1747	5.67546	3.08957e-33	0.001328	0.065724	LTR10A	13.8213	1.37887	2.01798e-42	0.067543	0.166974	LTR10F	12.2638	1.45793	1.05612e-33	0.043426	0.115045	Yes
3	LEFT (Rectosigmoid)	Low Grade: Moderately differentiated	Adenocarcinoma	Nneg	4.5	2	M	60	Alive	MSS	MMRp	C136	FOSL1	11.7171	4.37696	8.42699e-31	0.00448	0.089188	LTR10A	13.5422	1.21182	9.43159e-41	0.082835	0.182357	LTR10F	7.61082	0.944818	1.15643e-13	0.041377	0.078182	Yes
4	LEFT(descending)	Low Grade (Moderately differntiated)	Adenocarcinoma	Npos	3.1	1	F	62	Alive	MSS	MMRp	C157	FOSL1	5.45535	5.5285	1.5393e-07	0.000799	0.036244	LTR10A	12.7288	1.00456	4.63705e-36	0.107529	0.205195	LTR10F	3.29711	-0.395062	0.002256	0.165997	0.12867	LTR10F neg
4	RIGHT colon	Low Grade: Moderately differentiated	Adenocarcinoma;Mucinous	Nneg	4.1	2	F	73	Alive	MSS	MMRp	C133	FOSL1	2.41047	4.30577	0.029504	0.001878	0.036494	LTR10A	8.64925	1.81184	4.83255e-17	0.073824	0.238226	LTR10F	2.00882	-0.049424	0.0751972	0.10516	0.101793	LTR10F neg
3	RIGHT (hepatic flexure)	Low Grade (Well differentiated. > 95% gland formation)	Adenocarcinoma	Npos	2.5	1	F	51	Alive	MSH2 and MSH6 deficient	MMRd	C142	FOSL1	2.92046	2.81868	0.0168472	0.004826	0.033559	LTR10A	7.90845	1.35896	8.21569e-14	0.110293	0.261665	LTR10F	0.893329	0.324839	0.757192	0.053044	0.066005	LTR10F ns
4	RIGHT colon (cecum)	Low Grade (Moderately differentiated) and mucinous	Adenocarcinoma;Mucinous	Nneg	4.9	2	F	81	Alive	MSS	MMRp	C126	FOSL1	7.92969	4.15419	2.82631e-14	0.0036	0.06224	LTR10A	7.74028	1.05548	1.22122e-13	0.118873	0.232976	LTR10F	2.4533	0.188468	0.0413572	0.074985	0.085016	Yes
2	RIGHT colon	Low Grade (Moderately differentiated).	Adenocarcinoma	Npos	4.3	2	M	52	Alive	MSS	MMRp	C113	FOSL1	NA	NA	NA	0	0	LTR10A	7.37113	1.15411	2.34717e-12	0.108906	0.227976	LTR10F	4.36196	0.893559	4.98862e-05	0.052904	0.096154	No FOSL1 counts but LTR10A/F both sig
3	RIGHT (ascending)	Low Grade (Moderately differentiated.)	Adenocarcinoma	Npos	4	2	F	53	Alive	MSS	MMRp	C155	FOSL1	2.62829	4.25779	0.0200173	0.001352	0.02556	LTR10A	7.31888	1.17101	4.02055e-12	0.108517	0.229601	LTR10F	4.93808	0.298709	3.99546e-06	0.097989	0.119234	Yes
4	RIGHT colon	High Grade (poorly differentiated)	Adenocarcinoma	Npos	8.7	4	M	69	Alive	Isolated MSH6 deficiency	MMRd	C165	FOSL1	5.95392	24.9542	6.62331e-09	0	0.031989	LTR10A	7.31253	-0.393282	7.9861e-13	0.232138	0.181444	LTR10F	6.40553	-0.73381	4.01089e-10	0.15818	0.09808	LTR10A, LTR10F neg
4	RIGHT colon	Low Grade (Moderately differntiated)	Adenocarcinoma	Npos	4.5	2	M	47	Alive	MSS	MMRp	C162	FOSL1	1.26971	1.37466	0.41671	0.004087	0.010563	LTR10A	7.05899	0.721936	1.06348e-11	0.08078	0.129946	LTR10F	2.52146	-0.314526	0.0305723	0.073093	0.05919	FOSL1 ns, LTR10F neg
1	LEFT (sigmoid)	Low Grade (Well differentiated. > 95% gland formation).	Adenocarcinoma	Npos	2.1	1	M	35	Alive	MSS	MMRp	C140	FOSL1	NA	NA	NA	0	0	LTR10A	6.86013	0.412999	2.77592e-11	0.08377	0.110056	LTR10F	3.38838	0.029963	0.0015186	0.040868	0.041708	No FOSL1 counts but LTR10A/F both sig
3	RIGHT colon (hepatic flexure)	High Grade (Poorly differentiated or Undifferentiated), medullary features	Adenocarcinoma;Medullary (with solid growth pattern)	Npos	8.6	4	M	59	Alive	MLH1 and PMS2 deficient	MMRd	C110	FOSL1	NA	NA	NA	0	0	LTR10A	5.85404	1.55753	4.76161e-08	0.078185	0.214605	LTR10F	0.919906	0.013	0.658244	0.051543	0.051998	No FOSL1 counts and LTR10F ns
3	RIGHT colon (Cecum/ascending colon)	Low Grade (Moderately differentiated)	Adenocarcinoma	Nneg	8.5	4	F	82	Dead	MLH1 and PMS2 deficient	MMRd	C122	FOSL1	5.73003	6.39336	5.95865e-08	0.000394	0.032604	LTR10A	5.4025	0.453458	3.60686e-07	0.087865	0.118458	LTR10F	2.6657	0.011536	0.0221428	0.080025	0.080642	Yes
4	RIGHT colon (Cecum; Ileocecal valve)	Low Grade: Moderately differentiated	Adenocarcinoma;Mucinous	Npos	6.1	3	F	89	Alive	MLH1 and PMS2 deficient	MMRd	C130	FOSL1	10.7546	4.8017	5.16104e-26	0.00258	0.069573	LTR10A	5.0041	0.233641	1.9977e-06	0.095747	0.111671	LTR10F	11.8767	1.66418	1.70336e-31	0.045816	0.13853	Yes
4	RIGHT colon	Low Grade (Moderately differentiated. 50-95% gland formation).	Adenocarcinoma	Nneg	8.5	4	F	61	Alive	MSI	MMRd	C139	FOSL1	0.253534	1.66853	1	0.000934	0.002967	LTR10A	4.8853	0.861235	9e-06	0.079814	0.140572	LTR10F	1.78518	0.472053	0.237531	0.045264	0.06225	FOSL1, LTR10F ns
3	RIGHT colon (transverse)	Low Grade (Moderately differentiated), focally mucin producing	Adenocarcinoma	Npos	3.2	1	M	76	Alive	MLH1 and PMS2 deficient	MMRd	C114	FOSL1	6.27697	2.77113	6.06219e-09	0.014397	0.094395	LTR10A	4.49573	1.48607	6.9879e-05	0.111072	0.284486	LTR10F	-0.74724	0.115219	0.861919	0.097645	0.10535	LTR10F neg
3	RIGHT (cecum)	High Grade (but Moderately differentiated)	Adenocarcinoma	Nneg	6	3	F	76	Alive	MLH1 and PMS2 deficient	MMRd	C151	FOSL1	6.43189	4.59297	4.93639e-10	0.003303	0.076826	LTR10A	4.26044	0.409636	5.03285e-05	0.079704	0.104548	LTR10F	2.95898	0.211413	0.00596043	0.059095	0.06811	Yes
3	RIGHT colon (cecum)	Low Grade	Adenocarcinoma	Nneg	5.6	3	M	50	Alive	MSS	MMRp	C112	FOSL1	0	-0.534702	1	0.016141	0.01117	LTR10A	3.9858	0.351427	0.000282	0.108831	0.136876	LTR10F	-0.254821	-0.632976	1	0.066322	0.043268	FOSL1, LTR10F neg
3	RIGHT (cecum)	Low Grade (Moderately differentiated. 50-95% gland formation).	Adenocarcinoma	Nneg	7.5	4	F	55	Alive	MSH2 and MSH6 deficient	MMRd	C143	FOSL1	7.31066	4.93005	1.64303e-12	0.002066	0.061144	LTR10A	3.75353	0.180052	0.000546916	0.06756	0.076207	LTR10F	2.49984	0.374169	0.0298465	0.032244	0.041595	Yes
4	LEFT colon	High Grade (Poorly differentiated. < 50% gland formation)	Adenocarcinoma	Nneg	9	4	M	42	Alive	MLH1 and PMS2 deficient	MMRd	C132	FOSL1	NA	NA	NA	0	0	LTR10A	3.40291	-0.306184	0.001197	0.067062	0.054581	LTR10F	3.05216	0.315661	0.003929	0.028094	0.034847	No FOSL1 counts, LTR10A neg
4	LEFT colon (rectosigmoid)	High Grade (poorly diff with signet ring cell features)	Adenocarcinoma	Npos	8.5	4	F	81	Alive	MSS	MMRp	C124	FOSL1	8.24228	4.09683	2.59201e-15	0.00343	0.057134	LTR10A	3.33379	0.148068	0.00340011	0.129904	0.142984	LTR10F	1.81115	0.066329	0.183288	0.061768	0.064582	LTR10F ns
3	Right (ascending)	Low Grade: Moderately differentiated.	Adenocarcinoma	Nneg	6.3	3	F	77	Alive	MLH1 and PMS2 deficient	MMRd	C170	FOSL1	3.37228	26.0327	0.005763	0	0.066394	LTR10A	3.18207	0.869484	0.01	0.081646	0.14447	LTR10F	3.02447	0.432846	0.015533	0.129477	0.171092	Yes
3	LEFT colon (Sigmoid colon)	Low Grade (well differentiated to moderately differentiated)	Adenocarcinoma	Npos	5.4	3	M	49	Alive	MSS	MMRp	C125	FOSL1	2.72146	3.03101	0.014715	0.001483	0.012055	LTR10A	2.99385	-0.413787	0.006475	0.097485	0.074052	LTR10F	2.70912	-0.286598	0.015238	0.053421	0.044005	LTR10A, LTR10F neg
1	RIGHT (cecum)	Low Grade (Moderately differentiated. 50-95% gland formation).	Adenocarcinoma	Nneg	3.6	2	M	90	Alive	MSS	MMRp	C135	FOSL1	NA	NA	NA	0	0	LTR10A	2.84125	0.770459	0.022054	0.095096	0.157156	LTR10F	-0.443676	-0.449513	1	0.060764	0.044855	No FOSL1 counts, LTR10F neg
2	RIGHT (hepatic flexure)	Low Grade (Moderately Differentiated)	Adenocarcinoma	Nneg	2.8	1	F	77	Alive	MLH1 and PMS2 deficient	MMRd	C152	FOSL1	2.04427	3.38605	0.087774	0.00259	0.026752	LTR10A	2.63091	0.043762	0.021305	0.073588	0.075771	LTR10F	2.16925	0.138417	0.066572	0.060781	0.066702	FOSL1, LTR10F ns
3	RIGHT colon (Ascending colon)	Low Grade (Moderately differentiated)	Adenocarcinoma	Nneg	6	3	M	58	Alive	MLH1 and PMS2 deficient	MMRd	C123	FOSL1	5.36382	6.25907	3.64928e-07	0.000436	0.032828	LTR10A	2.52401	-0.046559	0.0310382	0.079749	0.077311	LTR10F	6.20117	1.09865	2.87055e-09	0.04288	0.089682	LTR10A neg
3	LEFT colon	Low Grade (Moderately differentiated. 50-95% gland formation).	Adenocarcinoma	Nneg	3.3	1	F	35	Alive	MSS	MMRp	C129	FOSL1	10.1327	6.01176	2.49219e-22	0.003844	0.221951	LTR10A	2.44372	0.103247	0.0445527	0.103754	0.111039	LTR10F	3.3823	0.426649	0.00312594	0.05921	0.078801	Yes
3	RIGHT colon (Ascending colon)	Low Grade	Adenocarcinoma	Nneg	8.5	4	M	72	Alive	Isolated PMS2 deficiency; confirmed germline PMS2 variant	MMRd	C116	FOSL1	1.99404	3.9911	0.140419	0.001028	0.016218	LTR10A	2.24538	0.295693	0.082881	0.084305	0.102529	LTR10F	2.22943	0.554862	0.085877	0.049123	0.071358	None are significant
3	RIGHT colon (hepatic flexure to cecum)	Low Grade	Adenocarcinoma	Nneg	11	4	F	62	Alive	MLH1 and PMS2 deficient	MMRd	C111	FOSL1	2.83389	2.02586	0.039822	0.020356	0.080423	LTR10A	1.95659	0.928122	0.252444	0.112221	0.203737	LTR10F	4.12354	1.29454	0.000635	0.111958	0.255105	LTR10A ns
3	RIGHT colon (Cecum/Ascending Colon)	High Grade (with mucinous and signet ring cell features)	Adenocarcinoma	Npos	9.8	4	M	48	Alive	Intact nuclear staining of MLH1, MSH2, MSH6 and PMS2	MMRd	C119	FOSL1	NA	NA	NA	0	0	LTR10A	1.92604	2.8255	0.172113	0.029596	0.193041	LTR10F	NA	NA	NA	0	0	None are significant	Not enough normal cells, only 34 normal cells total
3	RIGHT colon (Ascending colon)	Low Grade (Well differentiated or Moderately differentiated)	Adenocarcinoma	Nneg	5.6	3	M	72	Alive	MLH1 and PMS2 deficient	MMRd	C115	FOSL1	3.72204	3.4714	0.001498	0.008158	0.086961	LTR10A	1.35761	0.161577	0.39414	0.0959	0.106678	LTR10F	2.3028	0.8617	0.078329	0.071687	0.126678	LTR10A, LTR10F ns
3	RIGHT colon (transverse)	Low Grade: Moderately differentiated	Adenocarcinoma;Mucinous	Nneg	5.7	3	M	60	Alive	MSH2 and MSH6 deficient	MMRd	C138	FOSL1	2.24373	3.03706	0.085424	0.0063	0.050573	LTR10A	0.695891	-0.209414	0.824895	0.065692	0.057064	LTR10F	0.177867	-0.441933	1	0.072508	0.053882	None are significant
3	RIGHT colon (ascending colon)	Low Grade	Adenocarcinoma	Nneg	6.7	3	F	60	Alive	MLH1 and PMS2 deficient	MMRd	C109	FOSL1	5.47062	3.40357	3.02588e-07	0.004437	0.045988	LTR10A	0.630107	-0.441657	0.849549	0.099277	0.074038	LTR10F	0.444449	-0.732781	0.960098	0.054021	0.032855	LTR10A, LTR10F neg
3	RIGHT (ascending)	High Grade (Poorly differentiated. < 50% gland formation).	Adenocarcinoma	Npos	9.8	4	F	56	Alive	Isolated PMS2 deficiency	MMRd	C137	FOSL1	8.22482	4.80891	2.44824e-15	0.004911	0.129278	LTR10A	0.335589	-0.5443	1	0.101571	0.070747	LTR10F	2.25304	0.200557	0.0649222	0.05843	0.066859	LTR10A neg, LTR10F ns
4	LEFT (Sigmoid)	Low Grade: Moderately differentiated	Adenocarcinoma	Npos	9.5	4	M	58	Alive	MSS	MMRp	C134	FOSL1	-0.710355	-1.59684	0.761151	0.011975	0.003975	LTR10A	-0.990419	-0.278843	0.569515	0.146317	0.122104	LTR10F	-1.67684	-0.736513	0.202907	0.099885	0.061138	None are positive or significant
4	RIGHT colon (cecum)	Low Grade (Well differentiated or Moderately differentiated)	Adenocarcinoma;Mucinous	Nneg	4.6	2	M	67	Alive	MLH1 and PMS2 deficient	MMRd	C106	FOSL1	0.758874	2.99994	0.824274	0.002088	0.016586	LTR10A	-2.53704	0.156736	0.043563	0.110666	0.122617	LTR10F	-1.70938	-0.271104	0.244021	0.083981	0.070085	None are significant
																															10/36 patients
																															2/36 patients
