## Supplementary Table 10 for "Endogenous retroviruses mediate transcriptional rewiring in response to oncogenic signaling in colorectal cancer"

### Sheet: Legend
Supp Table 10: Predicted LTR10 enhancers that regulate AP1/MAPK target genes.

### Sheet: LTR10 enhancer-gene pairs
LTR10_chr	LTR10_start	LTR10_stop	LTR10_subfamily	target_genes	regulated_by	CRISPR candidates highlighted in green
chr1	1470955	1471975	LTR10A	GNB1	MAPK
chr1	1510504	1511386	LTR10A	GNB1	MAPK
chr1	2097856	2098356	LTR10A	GNB1	MAPK
chr1	32447869	32449923	LTR10F	PTP4A2	MAPK
chr1	156398365	156398865	LTR10A	DAP3,FDPS,MEF2D,GPATCH4,LMNA	FOSL1, MAPK
chr1	202483285	202483785	LTR10A	SNRPE	MAPK
chr1	204523768	204524268	LTR10A	PPP1R15B,SNRPE	MAPK
chr10	29438939	29439439	LTR10F	SVIL	MAPK
chr10	30099741	30100241	LTR10F	SVIL	MAPK
chr10	70633819	70634991	LTR10F	HKDC1,PPA1	FOSL1, MAPK
chr10	84118549	84119049	LTR10F	GHITM	MAPK
chr11	9900177	9900677	LTR10F	DENND5A,GALNT18,SBF2	FOSL1, MAPK
chr11	33642292	33642792	LTR10F	CD44,QSER1	FOSL1, MAPK
chr11	77299943	77300443	LTR10F	ACER3	MAPK
chr11	100750231	100750955	LTR10F	ARHGAP42	MAPK
chr11	122579996	122581982	LTR10F	MIR100HG	FOSL1
chr12	31744327	31744827	LTR10F	AMN1,IPO8	MAPK
chr12	62966391	62966891	LTR10F	USP15,XPOT	FOSL1, MAPK
chr12	63419062	63419562	LTR10F	USP15,XPOT	FOSL1, MAPK
chr12	104272154	104272654	LTR10F	TXNRD1	FOSL1
chr13	45875898	45876398	LTR10F	GTF2F2,TSC22D1	FOSL1, MAPK
chr13	110964611	110966243	LTR10F	CARS2	FOSL1
chr14	20827869	20828694	LTR10F	PNP	MAPK
chr14	30965738	30966238	LTR10F	G2E3	MAPK
chr14	30966344	30966844	LTR10F	G2E3	MAPK
chr14	31243827	31244327	LTR10F	G2E3	MAPK
chr14	48562987	48563933	LTR10A	ARF6,LRR1	FOSL1
chr14	53180843	53181919	LTR10F	CDKN3,DDHD1,ERO1A,GNPNAT1,PSMC6	FOSL1, MAPK
chr15	34154746	34155246	LTR10A	NOP10,ZNF770	MAPK
chr15	34161538	34162038	LTR10A	NOP10,ZNF770	MAPK
chr16	1296703	1297328	LTR10A	JPT2,RNPS1,MRPS34	FOSL1, MAPK
chr16	12612589	12613089	LTR10A	GSPT1	MAPK
chr16	12613634	12614134	LTR10A	GSPT1	MAPK
chr16	56984568	56985068	LTR10A	HERPUD1,MT2A	FOSL1, MAPK
chr17	76968083	76970730	LTR10F	ITGB4,UBALD2	FOSL1
chr18	2302501	2303310	LTR10A	NDC80	FOSL1
chr18	50239919	50240644	LTR10F	ME2,SNORD58B	FOSL1, MAPK
chr19	2817348	2817848	LTR10A	DOT1L,TIMM13	FOSL1, MAPK
chr19	9596943	9597443	LTR10F	CDC37,LDLR,ZNF121,ZNF562	MAPK
chr19	9673901	9675596	LTR10F	CDC37,LDLR,ZNF121,ZNF562	MAPK
chr19	15873770	15874270	LTR10F	AC004510.1,AC022149.1,TPM4	FOSL1, MAPK
chr2	3660547	3661432	LTR10F	RNASEH1	MAPK
chr2	61598458	61598958	LTR10F	AC010733.1	MAPK
chr2	86695036	86695536	LTR10A	CAPG	FOSL1
chr2	99503971	99504471	LTR10F	EIF5B	MAPK
chr2	119111560	119112060	LTR10A	DDX18,RALB	FOSL1, MAPK
chr2	138644694	138645194	LTR10F	SPOPL	MAPK
chr3	16101262	16102261	LTR10F	ANKRD28	MAPK
chr3	47360143	47360643	LTR10F	CDC25A	MAPK
chr3	51901749	51902749	LTR10F	DUSP7,GNL3	MAPK
chr3	87433482	87433982	LTR10F	CHMP2B	MAPK
chr3	127890542	127891669	LTR10F	MCM2,RUVBL1	FOSL1, MAPK
chr3	195715927	195716427	LTR10A	ATP13A3,FBXO45,TFRC	FOSL1, MAPK
chr4	122786289	122786789	LTR10F	CCNA2,FGF2	FOSL1, MAPK
chr5	43315246	43315746	LTR10F	HMGCS1	FOSL1
chr5	43336191	43337071	LTR10F	HMGCS1	FOSL1
chr5	82969145	82969645	LTR10F	AC108174.1,TMEM167A,VCAN,XRCC4	FOSL1
chr5	82975173	82977323	LTR10F	AC108174.1,TMEM167A,VCAN,XRCC4	FOSL1
chr5	115928578	115929433	LTR10F	AP3S1,ARL14EPL,ATG12,CCDC112,COMMD10,FEM1C,SEMA6A,TICAM2,TMED7,TMED7-TICAM2	FOSL1, MAPK
chr5	115930071	115930936	LTR10F	AP3S1,ARL14EPL,ATG12,CCDC112,COMMD10,FEM1C,SEMA6A,TICAM2,TMED7,TMED7-TICAM2	FOSL1, MAPK
chr5	149187489	149188103	LTR10F	ABLIM3,PPARGC1B	FOSL1, MAPK
chr6	4487547	4488047	LTR10A	LYRM4	FOSL1
chr6	29845367	29845867	LTR10A	ABCF1,IER3,MDC1,ZNRD1	FOSL1, MAPK
chr6	87483898	87484398	LTR10F	AL049697.1,SLC35A1	FOSL1
chr6	90222667	90223167	LTR10A	MDN1,PM20D2	FOSL1, MAPK
chr6	161224898	161225398	LTR10F	AGPAT4	FOSL1
chr7	128701303	128701803	LTR10A	AC010655.2,AC010655.4,HILPDA	MAPK
chr8	6648824	6649491	LTR10A	AGPAT5,MCPH1	MAPK
chr9	38170812	38171742	LTR10A	AL138752.2,AL513165.2,POLR1E,TOMM5,SHB	FOSL1, MAPK
chrX	45005875	45006375	LTR10F	KDM6A,MIR222HG,MAOB	FOSL1, MAPK
chrX	123849985	123850485	LTR10F	STAG2	MAPK
