## Supplementary Table 18 for "Endogenous retroviruses mediate transcriptional rewiring in response to oncogenic signaling in colorectal cancer"

### Sheet: Legend
Supp Table 18: Mouse xenograft results showing how the deletion of LTR10.XRCC4 affects tumor response to irradiation.
Tab 1 shows the wildtype results (treated vs untreated).
Tab 2 shows the LTR10.XRCC4 knockout results (treated vs untreated).
Tab 3 shows the wildtype specific growth rate for untreated mice.
Tab 4 shows the wildtype specific growth rate for irradiated mice.
Tab 5 shows the LTR10.XRCC4 knockout specific growth rate for untreated mice.
Tab 6 shows the LTR10.XRCC4 knockout specific growth rate for irradiated mice.

### Sheet: Wildtype TvsC
Time (days)	Control.1	Control.2	Control.3	Control.4	Control.5	Control.6	Control.7	Control.8	Control.9	Control.10	Treatment.1	Treatment.2	Treatment.3	Treatment.4	Treatment.5	Treatment.6	Treatment.7	Treatment.8	Treatment.9	Treatment.10
1	90.79	36.62	61.87	89.29	120.02	103.41	96.36	109.26	75.78	192.97	53.41	166.95	120.29	108.15	73.63	68.06	87.46	182.92	67.72	52.67
4	227.75	39.27	62.12	63.94	219.11	61.49	136.64	65.51	238.1	297.2	49.78	203.7	57.17	185.15	103.11	79.01	47.15	411.28	148.03	120.77
7	213.11	50.24	76.19	94.79	201.02	48.42	173.32	94.03	225.04	438.76	37.77	186.45	70.76	133.9	121.51	77.22	69.03	265.08	140.23	83.41
10	365.02	60.82	64.31	86.34	378.24	131.44	295.45	141.19	411.08	645.24	69.64	191.45	85.14	194.48	116.14	107.67	98.71	465.62	146.08	107.79
14	715.41	53.84	94.08	206.8	748.93	217.51	641.32	166.94	949.67	881.39	58.4	354.54	65.63	368.98	191.58	181.4	207.09	552.84	255.08	174.63
17	596.52	60.06	135.25	282.36	799.09	202.63	468.16	280.35	758.47	905.26	49.17	291.72	83.57	241.2	130.45	121.48	184.34	460.18	182.96	127.01
21	771.66	86.2	104.94	282.36	1058.9	287.42	536.18	369.31	1433.73	NA	50.39	268.62	67.24	280.48	160.17	155.81	185.62	466.48	187.3	151.96
24	1112.43	119.46	140.84	413.49	1223.51	263.7	829.05	382.91	1641.62	NA	40.51	333.52	62.34	264.55	137.51	130.67	182.48	374.68	248.26	144.28
28	1677.63	171.73	168.3	NA	1547.77	370.39	1001.24	706.29	2655.6	NA	57.94	349.27	87.31	316.03	175.61	143.42	210.17	531.15	206.06	186.42
Time (days)	T-test p-value	Signif.
1	0.980344	ns
4	0.989781	ns
7	0.332896	ns
10	0.178963	ns
14	0.0765157	ns
17	0.0199505	*
21	0.0316527	*
24	0.0126391	*
28	0.0102339	*
Analysis results from www.kulgap.ca
Measure	Estimate	p-value	Responder
KuLGaP	0.56	0.7	No
TGI	0.58		No
Angle	1.42		No
mRECIST	PD		Yes
AUC	-4.43		No

### Sheet: LTR10.XRCC4 knockout TvsC
Time (days)	Control.1	Control.2	Control.3	Control.4	Control.5	Control.6	Control.7	Control.8	Control.9	Treatment.1	Treatment.2	Treatment.3	Treatment.4	Treatment.5	Treatment.6	Treatment.7	Treatment.8	Treatment.9	Treatment.10
1	63.17	59.63	55.94	93.67	55.53	53.99	56.29	32.25	34.86	91.25	48.13	80.97	42.12	36.88	36.61	37.51	65.49	56.25	82.26
4	75.68	55.86	54.03	205.63	40.8	24.76	50.98	88.96	23.01	71.12	40.66	97.25	51.84	48.72	79.41	57.27	59.82	53.95	55.12
7	128.52	61.12	53.85	203.29	112.47	76.6	105.2	101.67	80.66	77.04	49.69	71.5	66.57	78.74	34.06	83.23	61.04	42.2	48
10	148.64	119.66	110.39	251.36	86.37	118.35	97.24	184.1	100.08	185.81	64.09	77.8	64.2	56.39	48.28	67.05	70.81	46.09	62.85
14	246.58	111.76	180.03	529.15	79.93	220.56	259.92	177.62	216.18	301.87	61.61	164.7	11.73	49.88	57.99	53.43	65.26	38.57	69.5
17	222.28	113.63	142.37	590.9	108.79	278.07	232.08	324.22	215.12	244.96	64.74	130.44	43.56	63.5	57.86	74.75	55.41	68	79.54
21	194.77	197.07	148.51	541.34	137.61	421.61	297	364.23	393.02	195	60.99	137.71	63.02	66.69	47.65	69.59	61.19	50.48	88.25
24	242.96	144.68	185.27	887.45	154.71	556.15	330.8	567.75	548.07	234.55	50.59	139.72	60.83	97.86	51.65	38.34	46.3	49.04	58.29
28	397.98	201.54	324.55	1259.64	263.62	746.77	484.5	745.09	728.68	340.28	68	158.4	37.48	119.1	56.41	42.62	71.33	54.98	54.75
Time (days)	T-test p-value	Signif.
1	0.860316	ns
4	0.694565	ns
7	0.0147903	*
10	0.011316	*
14	0.0130881	*
17	0.00597007	**
21	0.000254317	***
24	0.00121901	**
28	0.000473667	***
Analysis results from www.kulgap.ca
Measure	Estimate	p-value	Responder
KuLGaP	5.68	0.1	No
TGI	0.84		Yes
Angle	0.96		Yes
mRECIST	SD		Yes
AUC	-24.66		Yes

### Sheet: Wildtype SGR
WT	SGR	0.108022	0.0572344	0.0370634	0.066641	0.0947004	0.0472539	0.0867001	0.0691221	0.131726	0.0772844
Date	Animal ID	1	3	4	5	6	7	8	9	10	17
1		90.79	36.62	61.87	89.29	120.02	103.41	96.36	109.26	75.78	192.97
4		227.75	39.27	62.12	63.94	219.11	61.49	136.64	65.51	238.1	297.2
7		213.11	50.24	76.19	94.79	201.02	48.42	173.32	94.03	225.04	438.76
10		365.02	60.82	64.31	86.34	378.24	131.44	295.45	141.19	411.08	645.24
14		715.41	53.84	94.08	206.8	748.93	217.51	641.32	166.94	949.67	881.39
17		596.52	60.06	135.25	282.36	799.09	202.63	468.16	280.35	758.47	905.26
21		771.66	86.2	104.94	282.36	1058.9	287.42	536.18	369.31	1433.73
24		1112.43	119.46	140.84	413.49	1223.51	263.7	829.05	382.91	1641.62
28		1677.63	171.73	168.3		1547.77	370.39	1001.24	706.29	2655.6

### Sheet: Wildtype + irradiation SGR
WT + irr	SGR	0.00301519	0.0273389	-0.0118682	0.0397155	0.0321931	0.027607	0.0324717	0.0394813	0.0412143	0.0468132
Date	Animal ID	2	11	12	13	14	15	16	18	19	20
1		53.41	166.95	120.29	108.15	73.63	68.06	87.46	182.92	67.72	52.67
4		49.78	203.7	57.17	185.15	103.11	79.01	47.15	411.28	148.03	120.77
7		37.77	186.45	70.76	133.9	121.51	77.22	69.03	265.08	140.23	83.41
10		69.64	191.45	85.14	194.48	116.14	107.67	98.71	465.62	146.08	107.79
14		58.4	354.54	65.63	368.98	191.58	181.4	207.09	552.84	255.08	174.63
17		49.17	291.72	83.57	241.2	130.45	121.48	184.34	460.18	182.96	127.01
21		50.39	268.62	67.24	280.48	160.17	155.81	185.62	466.48	187.3	151.96
24		40.51	333.52	62.34	264.55	137.51	130.67	182.48	374.68	248.26	144.28
28		57.94	349.27	87.31	316.03	175.61	143.42	210.17	531.15	206.06	186.42

### Sheet: Knockout SGR
KO	SGR	0.0681693	0.0451048	0.065117	0.096252	0.0576883	0.0972948	0.0797259	0.116296	#VALUE!	0.112589
Date	Animal ID	21	23	25	26	28	29	30	37	38	39
1		63.17	59.63	55.94	93.67	55.53	53.99	56.29	32.25	4.04*	34.86
4		75.68	55.86	54.03	205.63	40.8	24.76	50.98	88.96	0.82*	23.01
7		128.52	61.12	53.85	203.29	112.47	76.6	105.2	101.67	0*	80.66
10		148.64	119.66	110.39	251.36	86.37	118.35	97.24	184.1	0*	100.08
14		246.58	111.76	180.03	529.15	79.93	220.56	259.92	177.62	0*	216.18
17		222.28	113.63	142.37	590.9	108.79	278.07	232.08	324.22	0*	215.12
21		194.77	197.07	148.51	541.34	137.61	421.61	297	364.23	0*	393.02
24		242.96	144.68	185.27	887.45	154.71	556.15	330.8	567.75	0*	548.07
28		397.98	201.54	324.55	1259.64	263.62	746.77	484.5	745.09	0*	728.68

### Sheet: Knockout + irradiation SGR
KO + irr	SGR	0.0487469	0.0128001	0.0248535	-0.00432279	0.0434183	0.016012	0.00473022	0.00316369	-0.000845798	-0.0150781
Date	Animal ID	22	24	27	31	32	33	34	35	36	40
1		91.25	48.13	80.97	42.12	36.88	36.61	37.51	65.49	56.25	82.26
4		71.12	40.66	97.25	51.84	48.72	79.41	57.27	59.82	53.95	55.12
7		77.04	49.69	71.5	66.57	78.74	34.06	83.23	61.04	42.2	48
10		185.81	64.09	77.8	64.2	56.39	48.28	67.05	70.81	46.09	62.85
14		301.87	61.61	164.7	11.73	49.88	57.99	53.43	65.26	38.57	69.5
17		244.96	64.74	130.44	43.56	63.5	57.86	74.75	55.41	68	79.54
21		195	60.99	137.71	63.02	66.69	47.65	69.59	61.19	50.48	88.25
24		234.55	50.59	139.72	60.83	97.86	51.65	38.34	46.3	49.04	58.29
28		340.28	68	158.4	37.48	119.1	56.41	42.62	71.33	54.98	54.75
