## Supplementary Table 22 for "Endogenous retroviruses mediate transcriptional rewiring in response to oncogenic signaling in colorectal cancer"

### Sheet: Legend
Supp Table 22: Primers, gRNAs and LTR10 sequences used for CRISPR experiments and functional validation.
Tab 1 shows the gRNA sequences.
Tab 2 shows the PCR primers.
Tab 3 shows the LTR10 sequences used for luciferase reporter assays.

### Sheet: gRNAs
gRNA sequences
gRNA type	Target	Sequence (5' to 3')	PAM	Strand
CRISPRi	ATG12 (TSS)	GAAACTGCAGCGGAAGACGG	GGG	(+)
CRISPRi	LTR10.ATG12-1	GTAATCGGAATGACTTACGG	CGG	(+)
CRISPRi	LTR10.ATG12-2	CTAATTTAAAGAGATCGACG	GGG	(+)
CRISPRi	LTR10.ATG12-3	AGGTAATTGGGAATGAGTCA	GGG	(+)
CRISPRi	LTR10.ATG12-4	ACCAACTATGAACTACTAAG	AGG	(+)
CRISPRi	cJun (TSS)	TTCGGACTATACTGCCGACC	TGG	(+)
CRISPRi	FOSL (TSS)	GAAGTCTCGGAACATGCCCG	GGG	(+)
CRISPRi	LTR10.FGF2-1	GAGAAAATGGTTATGAGGGG	TGG	(-)
CRISPRi	LTR10.FGF2-2	GTGAGCGCACATGTGGACGA	GGG	(-)
CRISPRi	LTR10.MCPH1-1	CGGTCCAACCCTAGTCAGTG	GGG	(-)
CRISPRi	LTR10.MCPH1-2	CGGGTGACTAAGTACAGACC	AGG	(+)
CRISPRi	LTR10.MCPH1-3	TGACTAAGGACAGGTGACTA	CGG	(-)
CRISPRi	MEF2D.LTR10-1	AGCGAGGGTAGGAGCCGGAG	TGG	(-)
CRISPRi	MEF2D.LTR10-2	AGCAGGGTGTGTCTAGTGGA	TGG	(-)
CRISPRi	LTR10.XRCC4-1	GAGTGACGGGATGACTGGTT	TGG	(+)
CRISPRi	LTR10.XRCC4-2	CAGGTAACCGGAACGTGTCA	GGG	(+)
CRISPR_KO	LTR10.KDM6a_5'	ACTTTACATATAACAATGGC	CGG	(-)
CRISPR_KO	LTR10.KDM6a_3'	ACTCATATCTAACAGCATGG	TGG	(+)
CRISPR_KO	LTR10.XRCC4_5'-1	TCTGACCATTCTGCACACCA	AGG	(+)
CRISPR_KO	LTR10.XRCC4_5'-2	AGACAAGTGATCTCACAACA	AGG	(+)
CRISPR_KO	LTR10.XRCC4_3'-1	ATATCTAACGCCATCAAGTG	AGG	(+)
CRISPR_KO	LTR10.XRCC4_3'-2	GATCTAGTTATTGATAATGA	AGG	(+)

### Sheet: PCR Primers
PCR Primer Sequences
Primer target	Orientation	Sequence (5' to 3')	Paired with
KDM6a_up_external	Forward	ATTACTGGGGTATGGGGTGC	KDM6a_down_external
KDM6a_down_external	Reverse	GGCGCACTTCCATAGAGTAGA	KDM6a_up_external
KDM6a_5'_internal	Reverse	CCTGACTCATTGCCTGCTCT	KDM6a_down_external
KDM6a_3'_internal	Forward	ATGTTGCCAAGAGCTTGGGT	KDM6a_up_external
XRCC4_up_external	Forward	TCTTCTGCGTGGTCATGTCA	XRCC4_down_external
XRCC4_down_external	Reverse	TCAGATAGCAGCGTTTGGC	XRCC4_up_external
XRCC4_5'_internal	Reverse	TTTTGCCAGTGTTGCAGACC	XRCC4_up_external
XRCC4_3'_internal	Forward	CCCTACGTTGCTAGCCAGT	XRCC4_down_external

### Sheet: Luciferase Sequences
Name	Sequence	AP1 Motifs (original)	AP1 Motifs (shuffled)
LTR10A_consensus_dfam_DF0000390	tgttaaatacagtgagttccgagtttctcttcaaagaaccagtatgtcagtatgttcagctcccctgttctttgttctccattttaaagtttaacttcagtatgttcgactcccctgctccttgttctccattttaaagtttaacccgccagttctaatcagtagttcacatctgttcccctggtcacctgctccgtcctgagtcacccctggtcacctgctctgacctgagtcacccttagtcacctgttctgtaaccgtccttcccgccaaactactcaccccgccactccggctcgtacccctgctctctttaaaatagccaatcggaattagcttagactgtgcggtccaaccctagccaataggggaacgacacagcagtaggggctacctgcg…	cctgagtcacc, cctgagtcacc, cttagtcacc
LTR10F_consensus_dfam_DF0000397	tgttagatatgagttctaaatttctcttcaaagaatcaatatgtcagtatgttcaattctttgccttctacttttaaacttaacttcctcgtaaagcaacctttttcgattacctgctccaccctgactcattccgattacctgctccaccctgactcattccgattacctgccacctgctccgccctgactcattcattctccgccctgcataaccatttttttttcccgccaaaccactcaccccgtcactctctttaaattagccaatcggaattagtttagcctgtgcggtctaaccctagccaataggggaacgacacagcagcaggggccacgtgcgtcagggataagaaccccttcccctcccttgtccaagtgtgcgctcaccattgctcc…	cctgactcatt, cctgactcatt, cctgactcatt
LTR10A_consensus_with_shuffled_AP1_motifs	tgttaaatacagtgagttccgagtttctcttcaaagaaccagtatgtcagtatgttcagctcccctgttctttgttctccattttaaagtttaacttcagtatgttcgactcccctgctccttgttctccattttaaagtttaacccgccagttctaatcagtagttcacatctgttcccctggtcacctgctccgtcagccccgttacctggtcacctgctctgacagccccgttacagtttaccctgttctgtaaccgtccttcccgccaaactactcaccccgccactccggctcgtacccctgctctctttaaaatagccaatcggaattagcttagactgtgcggtccaaccctagccaataggggaacgacacagcagtaggggctacctgcg…		cagccccgtta, cagccccgtta, cagtttaccc
LTR10F_consensus_with_shuffled_AP1_motifs	tgttagatatgagttctaaatttctcttcaaagaatcaatatgtcagtatgttcaattctttgccttctacttttaaacttaacttcctcgtaaagcaacctttttcgattacctgctccaccgtatccttacccgattacctgctccaccgtatccttacccgattacctgccacctgctccgccgtatccttaccattctccgccctgcataaccatttttttttcccgccaaaccactcaccccgtcactctctttaaattagccaatcggaattagtttagcctgtgcggtctaaccctagccaataggggaacgacacagcagcaggggccacgtgcgtcagggataagaaccccttcccctcccttgtccaagtgtgcgctcaccattgctcc…		cgtatccttac, cgtatccttac, cgtatccttac
